# Multi-omics analysis of longitudinal patient samples reveals the molecular mechanism of AML progression

**DOI:** 10.1101/2024.05.28.593678

**Authors:** Nisar Ahmed, Irene Cavattoni, William Villiers, Chiara Cugno, Sara Deola, Borbala Mifsud

## Abstract

Relapse remains a determinant of treatment failure and contributes significantly to mortality in acute myeloid leukemia (AML) patients. Despite efforts to understand AML progression and relapse mechanisms, findings on acquired gene mutations in relapse vary, suggesting inherent genetic heterogeneity and emphasizing the role of epigenetic modifications. We conducted a multi-omics analysis using Omni-C, ATAC-seq, and RNA-seq on longitudinal samples from two adult AML patients at diagnosis and relapse. Herein, we characterized genetic and epigenetic changes in AML progression to elucidate the underlying mechanisms of relapse. Differential interaction analysis showed significant 3D chromatin landscape reorganization between relapse and diagnosis samples. Comparing global open chromatin profiles revealed that relapse samples had significantly fewer accessible chromatin regions than diagnosis samples. In addition, we discovered that relapse-related upregulation was achieved either by forming new active enhancer contacts or by losing interactions with poised enhancers/potential silencers. Altogether, our study highlights the impact of genetic and epigenetic changes on AML progression, underlining the importance of multi-omics approaches in understanding disease relapse mechanisms and guiding potential therapeutic interventions.
