## Supplementary Table 1 for "Multi-omics analysis of longitudinal patient samples reveals the molecular mechanism of AML progression"

ensembl_gene_id	hgnc_symbol	logFC	AveExpr	t	P.Value	adj.P.Val	B
ENSG00000137959	IFI44L	5.06078409284363	4.22307341686156	6.82885616607642	8.600820239134e-12	3.88591674419643e-08	13.3641164141072
ENSG00000129824	RPS4Y1	4.86900938941248	1.57645800265013	9.59695815163076	8.38703863690716e-22	2.79049895718984e-17	35.6267091284599
ENSG00000165949	IFI27	4.77533751521434	3.02089209070725	6.62074024584112	3.58934962419467e-11	1.50586035840767e-07	12.3982977401811
ENSG00000067048	DDX3Y	4.67717438524239	1.61553341181619	9.07034434409758	1.20403951268069e-19	2.35730869257668e-15	31.1025306376523
ENSG00000012817	KDM5D	4.56475710029518	1.42146123252581	8.65419023063767	5.02541768723144e-18	7.37919769648846e-14	27.6591963998214
ENSG00000154654	NCAM2	4.40409084531899	1.80432778677994	7.26992348143662	3.61915899574499e-13	2.36190337350091e-09	17.1694006868837
ENSG00000164292	RHOBTB3	4.17298553337426	3.34177393212846	5.41024728363053	6.30603776210072e-08	0.000161037012155211	6.21691325146186
ENSG00000145850	TIMD4	4.12357842105582	1.62862003563123	6.86479396166218	6.69159583194569e-12	3.32707970966198e-08	14.7445918613303
ENSG00000175899	A2M	4.05677454105547	2.19617731365618	5.78322160753522	7.34683860306191e-09	2.15758282675421e-05	8.28769939625779
ENSG00000060982	BCAT1	4.02383539203103	2.2783786050006	5.87022511304848	4.36368045651775e-09	1.3489514295451e-05	8.80002416849704
ENSG00000088827	SIGLEC1	4.00004251281373	2.69289572356285	5.38432668792407	7.28553598433335e-08	0.000178298315016591	6.25105832680125
ENSG00000115112	TFCP2L1	3.89385535632407	2.42377986572307	5.33551245614801	9.5450931156228e-08	0.000224252417658442	6.10499394648739
ENSG00000239839	DEFA3	3.87779870318037	2.14066732466892	5.4888103135563	4.05483446573929e-08	0.000108254864702362	6.89807194916921
ENSG00000131002	TXLNGY	3.82569571001577	1.05149666361081	6.59002798009093	4.41592686927678e-11	1.72912976444648e-07	13.2908791234748
ENSG00000163625	WDFY3	3.54225880524839	4.01608212053962	4.8080626432739	1.52588194235948e-06	0.00229801733037138	3.91172720946241
ENSG00000185920	PTCH1	3.47341360340238	3.15399642613557	4.3974367041681	1.0963286828902e-05	0.0116435025849569	2.22299243906148
ENSG00000169439	SDC2	3.4392789390232	3.63881672091131	4.47626745651418	7.60306096597409e-06	0.00890147044130374	2.56773398182667
ENSG00000065833	ME1	3.37372988908626	2.16819638787067	4.53448676073924	5.78006663197766e-06	0.0075442714139824	2.85646502972463
ENSG00000125726	CD70	3.32267453385023	3.20391516130908	4.18030403163511	2.91330089173619e-05	0.0267363637306446	1.47869994823821
ENSG00000164120	HPGD	3.30306629143383	1.24208117700176	5.27268342945937	1.34680359840429e-07	0.000292979664267688	6.30037553889068
ENSG00000105048	TNNT1	3.28532540090807	2.96274117447825	4.1033390713491	4.07504115232213e-05	0.0357235137435284	1.21401923273459
ENSG00000107719	PALD1	3.2467247374932	2.01958764520516	4.36643313872701	1.26399718547804e-05	0.0128001508084574	2.2564111360527
ENSG00000096006	CRISP3	3.24556893319286	0.895142010716257	5.10582579508993	3.2986570486237e-07	0.000587110975002766	5.52617605114232
ENSG00000100453	GZMB	3.18394858496996	3.21268830371845	4.0040266463902	6.23115808459959e-05	0.0493999856185083	0.913443456248197
ENSG00000165092	ALDH1A1	3.17869233748347	2.22045013493736	4.20964071069217	2.55967024211563e-05	0.0242487470436551	1.68467241163788
ENSG00000109099	PMP22	3.14106704585983	1.06495863111126	4.65241024239708	3.28434543253361e-06	0.00470502509706979	3.52428274682229
ENSG00000111331	OAS3	3.13700032738878	6.39961460174623	5.98577514956269	2.15983341403355e-09	7.46222444548592e-06	10.2739941907617
ENSG00000047365	ARAP2	3.11620446293619	3.34344531374442	3.95044100701485	7.80528392653011e-05	0.0573054189280933	0.761682254708299
ENSG00000157601	MX1	3.11501034065627	5.5597139470728	5.29818017995893	1.17172598845273e-07	0.000264697407429889	6.57451487291482
ENSG00000114374	USP9Y	3.10346277974392	0.69903081663869	4.86145591791004	1.16675661690221e-06	0.00185214729442571	4.48285653248978
ENSG00000137965	IFI44	3.09778231875381	5.10441596596609	4.95621275946354	7.19802640119253e-07	0.00124345906080601	4.92525270825938
ENSG00000223749	MIR503HG	3.0953522487842	1.16567912019569	4.5971634454417	4.28726794380971e-06	0.0059955400638015	3.31718339758004
ENSG00000128641	MYO1B	3.07754977459365	2.41358587931418	3.86930589805211	0.000109204516282108	0.0745828751608092	0.498142664005035
ENSG00000136231	IGF2BP3	3.05800480678229	2.35946340972125	3.86115055698976	0.000112914732843008	0.0762304233739548	0.480946651137637
ENSG00000173372	C1QA	3.05472584782632	1.97690015411142	4.05222054058908	5.07664010479861e-05	0.0423556908719866	1.16789313677781
ENSG00000142089	IFITM3	3.04446250649291	4.54072340934414	4.52158307273401	6.14387332965226e-06	0.0076778808514282	3.02990882107243
ENSG00000133106	EPSTI1	3.01030552397119	4.61652818577982	4.51490763875815	6.34058060875712e-06	0.00775862504281978	3.0241148867116
ENSG00000185745	IFIT1	3.00581383641637	3.26342607516574	3.78521926021232	0.000153649383318134	0.0949957529388483	0.249087922869422
ENSG00000185885	IFITM1	2.96971416384997	3.87479707486613	4.01657198780981	5.90875199256407e-05	0.0482014650393404	1.08675892267676
ENSG00000173801	JUP	2.93366344590586	4.76365680361238	4.50479583571454	6.65006731916895e-06	0.00797125926513037	3.03057730001346
ENSG00000122641	INHBA	2.91709723862227	1.52693629805521	4.0804269101432	4.4982713204324e-05	0.0382907197109561	1.35362622535094
ENSG00000163629	PTPN13	2.91139667569672	1.8780945463276	3.81878051711603	0.000134181873593626	0.0875685816169069	0.415506819922034
ENSG00000141753	IGFBP4	2.89592766869539	1.1187367067677	4.18754847687384	2.8218903140551e-05	0.0263085281898454	1.7733238105706
ENSG00000012223	LTF	2.85512479125864	4.04971084086627	3.97859752251989	6.93645256539675e-05	0.0529107196660491	1.01271869798545
ENSG00000145569	OTULINL	2.71750924290818	4.11457946118635	3.8321665637881	0.000127085768967646	0.084822530003576	0.56292906008107
ENSG00000126709	IFI6	2.6853526206909	5.50283378199982	4.57897696108493	4.6773399026705e-06	0.00638891998100818	3.49559286204045
ENSG00000253368	TRNP1	2.5796740406773	0.575606124172393	3.79684050512129	0.000146625638672898	0.0926027622306738	0.506345922286671
ENSG00000198692	EIF1AY	2.55779951599996	0.425194670974132	3.81995146338755	0.000133546544882007	0.0875685816169069	0.596928542031124
ENSG00000183878	UTY	2.53967479859308	0.550162142955283	3.79198548589636	0.000149522369690208	0.09342762110377	0.507762752032276
ENSG00000115523	GNLY	2.45589461004094	6.03922279010624	4.52755398780377	5.97288579223407e-06	0.00762646623927974	3.39617755389791
ENSG00000189060	H1-0	2.39961896451112	6.04018942195615	4.43504314851502	9.21372428207374e-06	0.0102107187869359	3.03195118082351
ENSG00000203747	FCGR3A	2.28803202446719	5.54271185610012	3.95830758357699	7.55270887553274e-05	0.0568185274472626	1.20752932093016
ENSG00000160932	LY6E	2.28167034594784	7.11607066159921	4.92010279136237	8.66154852771771e-07	0.00145353157935857	5.23797973649616
ENSG00000111335	OAS2	2.24336773004713	6.33628312276492	4.33228983641403	1.47688739088826e-05	0.014702539136241	2.6743756024311
ENSG00000134531	EMP1	2.18397611628635	6.18494665759555	4.13280968216579	3.58603537399247e-05	0.0319129981350679	1.90404047833386
