## Supplementary Table 2 for "Multi-omics analysis of longitudinal patient samples reveals the molecular mechanism of AML progression"

ensembl_gene_id	hgnc_symbol	logFC	AveExpr	t	P.Value	adj.P.Val	B
ENSG00000211895	IGHA1	-5.3017516108672	3.44351211935883	-7.47748037609829	7.62846599449984e-14	7.4676325031158e-10	17.4418956979902
ENSG00000211890	IGHA2	-5.12559260413051	2.09692127546228	-9.58407081114052	9.50199695987005e-22	2.79049895718984e-17	35.1013386075425
ENSG00000181433	SAGE1	-4.36253258590414	1.48356754871209	-7.9852964311162	1.41441000789758e-15	1.66150743627729e-11	22.5087047311797
ENSG00000211592	IGKC	-4.28350240076414	3.87232884062911	-5.65841048856042	1.5313559195205e-08	4.28305666347793e-05	7.3878724470566
ENSG00000075340	ADD2	-4.18279846950517	1.70035510972262	-6.86255161913668	6.79747280428089e-12	3.32707970966198e-08	14.661768450759
ENSG00000197632	SERPINB2	-4.11021484287864	1.37518054448624	-7.35782868966272	1.88137939595101e-13	1.57861169744547e-09	18.1478032235299
ENSG00000211893	IGHG2	-4.06126087672933	1.21035891984427	-7.29157768388015	3.08263267540941e-13	2.26323037737715e-09	17.7350968167315
ENSG00000114948	ADAM23	-4.05888560908813	1.23777127381904	-7.20888403899469	5.67497907912643e-13	3.33319896212491e-09	17.1571545594232
ENSG00000182676	PPP1R27	-3.99688226146042	3.67199454780227	-5.20664315349273	1.92610200990954e-07	0.000390102074317369	5.37775737361475
ENSG00000247982	LINC00926	-3.88789761305591	3.86514456689149	-5.14418274868349	2.69118423853716e-07	0.000509892600808	5.17546296302042
ENSG00000179639	FCER1A	-3.87996283473989	3.96682603395451	-5.18820804143876	2.12678947645306e-07	0.000416389932998235	5.39411787858482
ENSG00000105205	CLC	-3.64529353598003	1.88545739654458	-5.26520081857024	1.40281709256206e-07	0.000294265935470116	5.97742441706588
ENSG00000211679	IGLC3	-3.6363234730277	0.985512539230474	-6.15026925462035	7.75997170948393e-10	2.84863711472837e-06	10.7884016669147
ENSG00000211896	IGHG1	-3.55611373567929	2.04480286673037	-5.12035612762733	3.05439169203019e-07	0.000560624050098103	5.34708072270017
ENSG00000180592	SKIDA1	-3.49646538116443	3.22223375393684	-4.43665334995012	9.14511391246138e-06	0.0102107187869359	2.36463960146631
ENSG00000263961	RHEX	-3.31778174574195	3.74518040508121	-4.37539948316472	1.21314559660311e-05	0.0125007204590322	2.24386651743384
ENSG00000204682	MIR1915HG	-3.31285836502613	3.42072074128605	-4.22964516463042	2.34237159892142e-05	0.0225539665348606	1.67387913186728
ENSG00000211677	IGLC2	-3.15384350681218	1.2717307822972	-4.65591574815009	3.2289580329908e-06	0.00470502509706979	3.53062684427385
ENSG00000211598	IGKV4-1	-3.11160272426673	0.730539101103497	-4.91060893437137	9.09155994685405e-07	0.00148331325966242	4.70319537449068
ENSG00000255571	MIR9-3HG	-2.99267761409558	3.55846667887364	-3.88501543702798	0.000102379439223554	0.0718277753882356	0.601408218737095
ENSG00000180543	TSPYL5	-2.96811684877716	0.964986477432746	-4.47275061340443	7.72920732964145e-06	0.00890147044130374	2.87462745921562
ENSG00000156738	MS4A1	-2.91951079677068	1.88177061429724	-3.80609756423855	0.000141248288523207	0.0901762850696803	0.367453535899786
ENSG00000133101	CCNA1	-2.90245707158951	3.92531224622287	-3.95549133107116	7.64222979200434e-05	0.0568185274472626	0.902851880886208
ENSG00000239951	IGKV3-20	-2.88764137129188	0.773883795104139	-4.41645822054988	1.00420727309917e-05	0.0109226137380518	2.69153180201059
ENSG00000124491	F13A1	-2.78877823067146	5.23073226755668	-4.5719038340973	4.83804602501053e-06	0.00645824166543167	3.40482569417046
ENSG00000067141	NEO1	-2.78870059477601	1.48439623516582	-3.81405258725117	0.000136776217552704	0.0882807817358028	0.4638003768828
ENSG00000159307	SCUBE1	-2.78324534845131	4.77196374696621	-4.28856556528088	1.7997402978369e-05	0.0176179577322417	2.23490422942466
ENSG00000185222	TCEAL9	-2.75934398949102	0.834039106442218	-4.05022887081988	5.12003754475364e-05	0.0423556908719866	1.32861306972811
ENSG00000243466	IGKV1-5	-2.71564246543581	0.527591609004653	-4.09861131554425	4.15915144018037e-05	0.0359246705645579	1.53374703289462
ENSG00000163792	TCF23	-2.67011232522871	0.568752845236976	-4.00994375978985	6.07707103309433e-05	0.0488954475518898	1.22576741373909
ENSG00000171766	GATM	-2.66794869050779	0.809857624321803	-3.88358502761802	0.000102983820374981	0.0718277753882356	0.768803708240946
ENSG00000211892	IGHG4	-2.60642469711401	0.472859822466526	-3.90303011032045	9.50488349917598e-05	0.068081625893183	0.868236188568168
ENSG00000008394	MGST1	-2.44533661841782	5.15789403570968	-4.00112772424253	6.30799169385907e-05	0.0493999856185083	1.30040023352769
ENSG00000121966	CXCR4	-2.42820324476075	8.04992970299805	-5.96085738732069	2.51630450265153e-09	8.21084138684654e-06	10.617882150165
ENSG00000138449	SLC40A1	-2.40778298603431	5.95415969537933	-4.39471890349593	1.11013219504144e-05	0.0116435025849569	2.8606213095272
ENSG00000171502	COL24A1	-2.39774953070554	5.06862724476421	-3.88132038176898	0.000103947576538691	0.0718277753882356	0.884312458963764
ENSG00000084110	HAL	-2.389762521528	5.29676951625312	-3.9861671560956	6.71897508604753e-05	0.0519261844314476	1.26908436023279
ENSG00000179348	GATA2	-2.3199767136684	5.38145952704441	-3.92372877276037	8.72384760341416e-05	0.0632586653069791	1.0687864674149
ENSG00000160883	HK3	-1.74579864215687	7.75450725510436	-4.16284891621177	3.14525002936857e-05	0.0284209631499943	2.13039263961333
ENSG00000163220	S100A9	-1.51560301800734	9.65608214288133	-4.81172158561819	1.49821016735467e-06	0.00229801733037138	4.90990813245637
